# Mathematical Modelling of Bacterial DNA Inversion Dynamics Uncovers an Organized Multi-Locus Response to Phage Predation in *Bacteroides fragilis*

**DOI:** 10.64898/2026.08.07.743496

**Authors:** Avigail Belansky, Naama Geva-Zatorsky

## Abstract

Phase variation enables bacteria to generate phenotypic diversity through reversible genomic DNA inversions that alter surface structures and other adaptive traits. In *Bacteroides fragilis*, multiple invertible regions regulate surface structures, including capsular polysaccharides, which shape the bacterial interactions with the host. Previous studies have shown that molecular phase-variable surface states can alter bacteriophage susceptibility in bacteria. Here, we modelled the dynamic interaction from a longitudinal gnotobiotic mouse experiment from a recent *B. fragilis* NCTC 9343–Barc2635 study. We aimed to analyze temporal patterns, region-level susceptibility, and combinatorial patterns across the 18 invertible regions, and quantify it into a dynamical framework. The model we generated revealed a structured phage-susceptibility landscape in which loci differed in effective phage-associated sensitivity and occupied distinct parameter regimes. Projecting fitted susceptibility weights onto observed “ON”-fraction trajectories showed that the temporal response was compressed into a small subset of dominant phase variable region (PVR) contributors. A two-dimensional contribution-space analysis further separated persistent contributors from rare high-impact loci, indicating that susceptibility evolves along constrained temporal paths rather than fluctuating randomly across promoter states.

Several loci contributed to the modelled susceptibility signal over time in phase-dependent patterns. Specifically, the PVR of polysaccharide F (PSF) provided a persistent contribution, with a recurring PSF-centered, phase-dependent susceptibility pattern in combinatorial scoring of pairwise, triple, and quadruple loci sets. Our results do not identify a physical Barc2635 receptor or establish direct causal infection states. Instead, they show that phage predation is associated with a structured, low-dimensional, multi-locus organization of phase variation linking region-level susceptibility, temporal contribution, and recurring promoter-state combinations.

**Highlights:** • Development of a longitudinal mathematical framework for multi-locus bacterial phase variation under phage predation.

• The mathematical modeling revealed an organized susceptibility landscape despite high-dimensional DNA inversion dynamics.

• PSF was identified as a persistent contributor to phase-dependent multi-locus combinations during phage exposure.

• Distinguished transient phase-variable responses from sustained contributors to longitudinal phage dynamics.

• Established a general framework for interpreting bacterial genomic plasticity in host– bacterium–phage systems.
