## Supplemental Table 2 for "Mathematical Modelling of Bacterial DNA Inversion Dynamics Uncovers an Organized Multi-Locus Response to Phage Predation in *Bacteroides fragilis*"

### Sheet: CtrlParm
Region	status	failMessage	r_on	r_off	sigma	gamma	K
PSA	ok		3	3	0.148083	0.00937414	1000000000000
PSB	ok		3	3	0.200745	1	1000000000000
PSD	ok		3	2.65034	0.00156648	0.220063	1000000000000
PSE	ok		3	3	0.0213279	0.234559	1000000000000
PSF	ok		3	2.88216	0.000749821	0.294625	1000000000000
PSG	ok		3	3	0.0442009	1	1000000000000
PSH	ok		3	3	0.140967	0.0261718	1000000000000
PVR1	ok		3	3	0.0763584	1	1000000000000
PVR2	ok		3	2.93793	0.00062372	0.308871	1000000000000
PVR3	ok		3	3	0.348222	1	1000000000000
PVR4	ok		3	3	0.193251	0.0376797	1000000000000
PVR5	ok		3	2.29985	0.000271293	0.220912	1000000000000
PVR6	ok		3	3	0.00229794	0.347174	1000000000000
PVR7	ok		3	2.95834	0.00554203	0.207025	1000000000000
PVR8	ok		3	2.89271	0.00711633	0.137627	1000000000000
PVR9	ok		3	2.86149	0.00153446	0.210387	1000000000000
PVR10	ok		3	2.82373	0.00164027	0.197836	1000000000000
PVR11	ok		3	2.82463	0.00303056	0.242613	1000000000000

### Sheet: PhageParm
Region	status	failMessage	r_on	r_off	K	phi	beta	dP	sigma	gamma
PSA	ok		3	3	1000000000000	9.51323e-13	5.41944	0.407531	0.999943	2.64833e-06
PSB	ok		3	3	1000000000000	6.64009e-12	2.82144	0.136067	0.999566	0.00129366
PSD	ok		3	2.65034	1000000000000	3.51047e-11	2.50081	0.264275	0.978115	0.0745688
PSE	ok		3	3	1000000000000	3.71739e-12	20.7258	1.85543	0.99999	4.43949e-13
PSF	ok		3	2.88216	1000000000000	1.4554e-11	3.6211	0.257493	0.992204	0.976048
PSG	ok		3	3	1000000000000	4.9213e-12	6.68499	1.02429	0.999977	0.000334765
PSH	ok		3	3	1000000000000	4.31058e-12	19.7249	1.97147	0.9985	0.0777569
PVR1	ok		3	3	1000000000000	3.6523e-13	21.9641	1.97782	0.999241	0.0364805
PVR2	ok		3	2.93793	1000000000000	3.25354e-12	8.25345	0.879234	0.959057	0.000372866
PVR3	ok		3	3	1000000000000	2.2208e-12	19.5531	1.98866	1	0.000842763
PVR4	ok		3	3	1000000000000	3.8139e-13	8.41402	1.98063	0.999921	8.30194e-07
PVR5	ok		3	2.29985	1000000000000	8.03238e-11	3.35109	0.151427	1	4.99093e-10
PVR6	ok		3	3	1000000000000	1.76451e-11	2.87062	0.14239	0.99999	0.0246449
PVR7	ok		3	2.95834	1000000000000	4.66975e-12	15.7718	1.23982	0.996892	0.500013
PVR8	ok		3	2.89271	1000000000000	7.16907e-12	6.64225	0.747811	0.999287	0.0670683
PVR9	ok		3	2.86149	1000000000000	2.72548e-11	2.84934	0.30078	1	4.21514e-06
PVR10	ok		3	2.82373	1000000000000	1.29909e-11	2.77093	0.112424	0.998781	0.303608
PVR11	ok		3	2.82463	1000000000000	3.26041e-11	3.1881	0.253581	0.999819	0.00176879

### Sheet: Noise
Region	status	failMessage	noise_Bon	noise_Boff	noise_P
PSA	ok		0.59047	0.585586	0.95915
PSB	ok		0.835614	0.513924	0.846622
PSD	ok		0.483318	0.528229	0.923798
PSE	ok		0.48993	0.556353	1.05858
PSF	ok		0.544513	0.530192	0.907384
PSG	ok		0.47428	0.597681	1.0396
PSH	ok		0.51085	0.530299	1.06115
PVR1	ok		0.730129	0.705403	0.965237
PVR2	ok		0.472852	0.573766	1.02932
PVR3	ok		0.529891	0.545485	1.06508
PVR4	ok		0.635944	0.539678	0.702575
PVR5	ok		0.621147	0.519506	0.875679
PVR6	ok		0.50636	0.535247	0.870183
PVR7	ok		0.612973	0.516325	1.04777
PVR8	ok		0.512308	0.528359	1.01855
PVR9	ok		0.508434	0.528112	0.936405
PVR10	ok		0.579838	0.528812	0.839302
PVR11	ok		0.538502	0.52499	0.918922

### Sheet: Statistics
Region	status	failMessage	rmse_Bon	rmse_Boff	rmse_Phage	R2_Bon	R2_Boff	R2_Phage	SSE
PSA	ok		0.633507	0.979749	0.922537	-0.424105	-2.62776	0.412167	28.7601
PSB	ok		0.805127	0.991013	0.813481	-0.842694	-2.61249	0.542931	29.7971
PSD	ok		0.464417	0.92712	0.917282	-0.0817542	-2.04233	0.418845	24.9163
PSE	ok		0.471835	1.03925	1.01725	0.34963	-2.86124	0.285277	30.387
PSF	ok		0.523399	0.951131	0.874658	-0.269636	-2.19466	0.4716	25.2671
PSG	ok		0.460893	1.10227	1.02201	0.0241245	-2.2997	0.278567	32.1351
PSH	ok		0.49306	1.00736	1.01979	0.0115339	-2.5621	0.2817	29.8721
PVR1	ok		0.982721	1.41358	0.974409	-1.4534	-2.7712	0.344203	50.8745
PVR2	ok		0.458458	1.07223	0.993165	-0.113572	-2.42976	0.318714	30.5011
PVR3	ok		0.51034	1.13951	1.02359	0.030691	-3.24705	0.276326	33.8868
PVR4	ok		1.12404	0.575108	1.19733	-3.21131	-0.0988867	0.0098169	39.3618
PVR5	ok		0.596782	0.878467	0.841334	-0.355119	-1.78817	0.511096	23.864
PVR6	ok		0.486819	0.952747	0.836168	0.459685	-2.37149	0.517082	23.9706
PVR7	ok		0.589033	1.00033	1.00814	0.114258	-2.78436	0.298008	30.7317
PVR8	ok		0.494413	0.972347	0.986006	0.0644738	-2.37279	0.3285	28.1074
PVR9	ok		0.488781	0.939037	0.919919	0.244035	-2.16985	0.415498	25.5703
PVR10	ok		0.558081	0.937788	0.806609	-0.0529885	-2.15147	0.550621	23.9397
PVR11	ok		0.517416	0.928262	0.88893	0.19351	-2.14111	0.454214	24.9546
